# Antimicrobial resistance gene lack in tick-borne pathogenic bacteria

**DOI:** 10.1101/2022.11.28.518145

**Authors:** Márton Papp, Adrienn Gréta Tóth, Gábor Valcz, László Makrai, Sára Ágnes Nagy, Róbert Farkas, Norbert Solymosi

## Abstract

Tick-borne infections, including those of bacterial origin, are significant public health issues. Antimicrobial resistance (AMR), which is one of the most pressing health challenges of our time, is driven by specific genetic determinants, primarily by the antimicrobial resistance genes (ARGs) of bacteria. In our work, we investigated the occurrence of ARGs in the genomes of tick-borne bacterial species that can cause human infections. For this purpose, we processed short/long reads of 1550 bacterial isolates of the genera *Anaplasma* (n=20), *Bartonella* (n=131), *Borrelia* (n=311), *Coxiella* (n=73), *Ehrlichia* (n=13), *Francisella* (n=959) and *Rickettsia* (n=43) generated by second/third generation sequencing that have been freely accessible at the NCBI SRA repository. From *Francisella tularensis*, 98.9% of the samples contained the FTU-1 gene, and 16.3% contained additional ARGs. Only 2.2% of isolates from other genera (*Bartonella*: 2, *Coxiella*: 8, *Ehrlichia*: 1, *Rickettsia*: 2) contained any ARG. We found that the odds of ARG occurrence in *Coxiella* samples were significantly higher in isolates related to farm animals than from other sources. Our results describe a lack in ARGs in these bacteria and suggest that antibiotic susceptibility testing might be considered before the treatment of tick-borne infections in farm animals.
