## Supplementary material for "Antimicrobial resistance gene lack in tick-borne pathogenic bacteria": SupplementaryFile_3.xlsx

### Sheet: Anaplasma
Species	Number of negative samples	Number of positive samples
Anaplasma marginale	6	0
Anaplasma phagocytophilum	14	0

### Sheet: Bartonella
Species	Number of negative samples	Number of positive samples
Bartonella alsatica	3	0
Bartonella bacilliformis	52	0
Bartonella clarridgeiae	1	0
Bartonella doshiae	4	0
Bartonella elizabethae	9	0
Bartonella grahamii	2	0
Bartonella henselae	18	1
Bartonella koehlerae	2	0
Bartonella melophagi	2	0
Bartonella quintana	24	1
Bartonella rattimassiliensis	2	0
Bartonella rochalimae	2	0
Bartonella tamiae	4	0
Bartonella vinsonii	1	0
Bartonella washoeensis	3	0

### Sheet: Borrelia
Species	Number of negative samples	Number of positive samples
Borrelia afzelii	10	0
Borrelia burgdorferi	222	0
Borrelia finlandensis	1	0
Borrelia garinii	68	0
Borrelia miyamotoi	8	0
Borrelia yangtzensis	2	0

### Sheet: Coxiella
Species	Number of negative samples	Number of positive samples
Coxiella burnetii	65	8

### Sheet: Ehrlichia
Species	Number of negative samples	Number of positive samples
Ehrlichia chaffeensis	7	0
Ehrlichia muris	1	0
Ehrlichia ruminantium	4	1

### Sheet: Francisella
Species	Number of negative samples	Number of positive samples
Francisella tularensis	4	138
Francisella tularensis subsp. holarctica	6	749
Francisella tularensis subsp. mediasiatica	1	7
Francisella tularensis subsp. novicida	0	4
Francisella tularensis subsp. tularensis	0	50

### Sheet: Francisella (without FTU-1)
Species	Number of negative samples	Number of positive samples
Francisella tularensis	142	0
Francisella tularensis subsp. holarctica	602	153
Francisella tularensis subsp. mediasiatica	8	0
Francisella tularensis subsp. novicida	4	0
Francisella tularensis subsp. tularensis	47	3

### Sheet: Rickettsia
Species	Number of negative samples	Number of positive samples
Rickettsia conorii	5	1
Rickettsia japonica	30	1
Rickettsia prowazekii	1	0
Rickettsia rhipicephali	2	0
Rickettsia rickettsii	2	0
Rickettsia typhi	1	0
