## Supplementary material for "Antimicrobial resistance gene lack in tick-borne pathogenic bacteria": SupplementaryFile_8.xlsx

### Sheet: anaplasma
BioProject ID	BioSample ID
PRJNA212447	SAMN02666091
PRJNA212448	SAMN02585076
PRJNA212450	SAMN02692926
PRJNA212451	SAMN02585078
PRJNA212452	SAMN02585090
PRJNA212464	SAMN02585094
PRJNA212465	SAMN02666087
PRJNA212466	SAMN02665693
PRJNA212467	SAMN02666742
PRJNA212468	SAMN02665667
PRJNA212493	SAMN02585077
PRJNA217002	SAMN02647162
PRJNA217033	SAMN02647161
PRJNA348690	SAMN05913817, SAMN05914369
PRJNA420172	SAMN08107863, SAMN08107862
PRJNA476110	SAMN09425886
PRJNA563357	SAMN12672922
PRJNA563358	SAMN12672923

### Sheet: bartonella
BioProject ID	BioSample ID
PRJEB6403	SAMEA3662916, SAMEA44539168, SAMEA104281645, SAMEA104307704, SAMEA104307705, SAMEA104318209
PRJNA189513	SAMN01921137, SAMN01921137
PRJNA189514	SAMN01921138, SAMN01921138
PRJNA189515	SAMN01921139, SAMN01921139
PRJNA189516	SAMN01921140, SAMN01921140
PRJNA189517	SAMN01921141, SAMN01921141
PRJNA189518	SAMN01921142, SAMN01921142
PRJNA189519	SAMN01921143, SAMN01921143
PRJNA189520	SAMN01921144, SAMN01921144
PRJNA221532	SAMN02364133, SAMN02364133
PRJNA221533	SAMN02364134, SAMN02364134
PRJNA221534	SAMN02364135, SAMN02364135
PRJNA221535	SAMN02364136, SAMN02364136
PRJNA221536	SAMN02364137, SAMN02364137
PRJNA221537	SAMN02364138, SAMN02364138
PRJNA221538	SAMN02364139, SAMN02364139
PRJNA221539	SAMN02364140, SAMN02364140
PRJNA221540	SAMN02364141, SAMN02364141
PRJNA223081	SAMN02585002
PRJNA223113	SAMN02585005
PRJNA225844	SAMN02585012
PRJNA229740	SAMN02419801, SAMN02419801, SAMN02419801, SAMN02419801
PRJNA229741	SAMN02419802, SAMN02419802, SAMN02419802, SAMN02419802
PRJNA229742	SAMN02419803, SAMN02419803, SAMN02419803, SAMN02419803
PRJNA382325	SAMN06703471
PRJNA554021	SAMN12255193, SAMN12255194, SAMN12255199, SAMN12255175, SAMN12255176, SAMN12255173, SAMN12255174, SAMN12255189, SAMN12255190, SAMN12255183, SAMN12255184, SAMN12255181, SAMN12255182, SAMN12255187, SAMN12255188, SAMN12255185, SAMN12255186, SAMN12255192, SAMN12255191, SAMN12255198, SAMN12255197, SAMN12255196, SAMN12255195
PRJNA641327	SAMN15350025
PRJNA699181	SAMN17768186
PRJNA720375	SAMN18647579, SAMN18647578, SAMN18647583, SAMN18647581, SAMN18647580, SAMN18647577
PRJNA75181	SAMN00771356, SAMN00771356
PRJNA75183	SAMN00771369, SAMN00771369
PRJNA75185	SAMN00771360, SAMN00771360
PRJNA75189	SAMN00771359, SAMN00771359
PRJNA75193	SAMN00771362, SAMN00771362
PRJNA75195	SAMN00771365, SAMN00771365
PRJNA75201	SAMN00771358, SAMN00771358
PRJNA75203	SAMN00771357, SAMN00771357
PRJNA75205	SAMN00771368, SAMN00771368
PRJNA81675	SAMN00778951, SAMN00778951
PRJNA81677	SAMN00778961, SAMN00778961
PRJNA81679	SAMN00778962, SAMN00778962
PRJNA81681	SAMN00778963, SAMN00778963
PRJNA81683	SAMN00778964, SAMN00778964
PRJNA81685	SAMN00778965, SAMN00778965
PRJNA81687	SAMN00778966, SAMN00778966
PRJNA81689	SAMN00778967, SAMN00778967
PRJNA81691	SAMN00778968, SAMN00778968
PRJNA81693	SAMN00778952, SAMN00778952
PRJNA81695	SAMN00778953, SAMN00778953
PRJNA851231	SAMN29364350, SAMN29364349, SAMN29364346, SAMN29364340

### Sheet: borrelia
BioProject ID	BioSample ID
PRJNA406856	SAMN07572561, SAMN07572562, SAMN07572563, SAMN07572564, SAMN07572565, SAMN07572566
PRJNA573610	SAMN12826993, SAMN12826994
PRJNA231221	SAMN04875533
PRJNA264068	SAMN03140245, SAMN03140246, SAMN03140247, SAMN03140248, SAMN03140251, SAMN03140252, SAMN03140253, SAMN03140254, SAMN03140255, SAMN03140258, SAMN03140259, SAMN03140260, SAMN03140261, SAMN03140263, SAMN03140265, SAMN03140266, SAMN03140268, SAMN03140269, SAMN03140270, SAMN03140271, SAMN03140272, SAMN05289938, SAMN05289947, SAMN05290039, SAMN05290040, SAMN05290041, SAMN05290042, SAMN05290044, SAMN052…
PRJNA270494	SAMN03269134, SAMN03269135, SAMN06324250, SAMN03269136, SAMN03269138, SAMN03269139, SAMN03269140, SAMN03269141, SAMN03269145, SAMN03269146, SAMN03269147, SAMN03269148, SAMN03269149
PRJNA272916	SAMN03287705
PRJNA327303	SAMN14931412, SAMN14931411, SAMN14931410, SAMN14931408, SAMN14931407, SAMN05328435, SAMN05328436, SAMN05328437, SAMN05328438, SAMN05328439, SAMN05328440, SAMN05328441, SAMN05328442, SAMN05328443, SAMN05328444, SAMN05328453, SAMN05328456, SAMN05328457, SAMN05328459, SAMN05328465, SAMN05328463, SAMN05328474, SAMN05328480, SAMN05328487, SAMN05328492, SAMN05328476, SAMN05328477, SAMN05328482, SAMN053…
PRJNA416494	SAMN08049242, SAMN08049194, SAMN08049195, SAMN08049227, SAMN08049190, SAMN08049191, SAMN08049192, SAMN08049193, SAMN08049186, SAMN08049187, SAMN08049188, SAMN08049189, SAMN08049246, SAMN08049222, SAMN08049226, SAMN08049240, SAMN08049241, SAMN08049223, SAMN08049243, SAMN08049236, SAMN08049237, SAMN08049238, SAMN08049239, SAMN08049204, SAMN08049205, SAMN08049220, SAMN08049221, SAMN08049218, SAMN080…
PRJNA431102	SAMN10141359, SAMN10141364, SAMN10141357, SAMN10141358, SAMN10141365, SAMN10141366, SAMN10141372, SAMN10141362, SAMN10141363, SAMN10141361, SAMN10141389
PRJNA662729	SAMN16577299, SAMN16577298, SAMN16577297, SAMN16577296, SAMN16577294, SAMN16577293, SAMN16577292, SAMN16577291, SAMN16577290, SAMN16577285, SAMN16577284, SAMN16577283, SAMN16577282, SAMN16577281, SAMN16577280, SAMN16577278, SAMN16577275, SAMN16577273, SAMN16577272, SAMN16577270, SAMN16577269, SAMN16577268, SAMN16577232, SAMN16577267, SAMN16577265, SAMN16577264, SAMN16577263, SAMN16577262, SAMN165…
PRJNA782622	SAMN23390468, SAMN23390512, SAMN23390467, SAMN23390509, SAMN23390508, SAMN23390505, SAMN23390466, SAMN23390494, SAMN23390493, SAMN23390465, SAMN23390491, SAMN23390473, SAMN23390472, SAMN23390462
PRJNA820963	SAMN29767977

### Sheet: coxiella
BioProject ID	BioSample ID
PRJEB5539	SAMEA2377214, SAMEA2377215, SAMEA2377216, SAMEA2377217, SAMEA2377219
PRJNA197123	SAMN02045683
PRJNA197124	SAMN02045684
PRJNA197126	SAMN02045686
PRJNA197128	SAMN02045688
PRJNA257771	SAMN02978824
PRJNA315907	SAMN04623224, SAMN04623225, SAMN04623226
PRJNA352565	SAMN05982273
PRJNA381644	SAMN06685771
PRJNA394745	SAMN08029044, SAMN08029045, SAMN08029046, SAMN08029047, SAMN08029040, SAMN08029041, SAMN08029042, SAMN08029043, SAMN08029048, SAMN08029049, SAMN07349486, SAMN07349483, SAMN07349497, SAMN07349484, SAMN07349485, SAMN07349482, SAMN07349488, SAMN07349496, SAMN08029038, SAMN08029039, SAMN08029051, SAMN08029050, SAMN08029053, SAMN08029052, SAMN08029055, SAMN08029054, SAMN08029057, SAMN08029056
PRJNA430350	SAMN08369801, SAMN08369802, SAMN08369797, SAMN08369798, SAMN08369799, SAMN08369800
PRJNA506366	SAMN10458618, SAMN10458492, SAMN10458627, SAMN10458551
PRJNA541166	SAMN11578543
PRJNA673130	SAMN16591808, SAMN16591807, SAMN16591806, SAMN16591833, SAMN16591832
PRJNA68771	SAMN00632086, SAMN00632087
PRJNA796300	SAMN24847771, SAMN24847770, SAMN24847769, SAMN24847768, SAMN24847767, SAMN24847766, SAMN24847765, SAMN24847764, SAMN24847773, SAMN24847772, SAMN24847763, SAMN24847762

### Sheet: ehrlichia
BioProject ID	BioSample ID
PRJDB4736	SAMD00050887, SAMD00050888, SAMD00050889, SAMD00050890
PRJNA178990	SAMN02367293
PRJNA178991	SAMN02203185
PRJNA178992	SAMN02364462
PRJNA178993	SAMN02364461
PRJNA178994	SAMN02364994
PRJNA178995	SAMN02364995
PRJNA178996	SAMN02367298
PRJNA212449	SAMN02402773
PRJNA257008	SAMN04335506

### Sheet: francisella
BioProject ID	BioSample ID
PRJDA51189	SAMD00008919, SAMD00008918, SAMD00008917
PRJDB10003	SAMD00232883, SAMD00232884
PRJEB33006	SAMEA5971365, SAMEA5971366, SAMEA5971367, SAMEA5971368, SAMEA5971369, SAMEA5971370, SAMEA5971371, SAMEA5971372, SAMEA5971373, SAMEA5971374, SAMEA5971375, SAMEA5971376, SAMEA5971377, SAMEA5971378, SAMEA5971379, SAMEA5971380, SAMEA5971381, SAMEA5971382, SAMEA5971383, SAMEA5971384, SAMEA5971385, SAMEA5971386, SAMEA5971387, SAMEA5971388, SAMEA5971389, SAMEA5971390, SAMEA5971391
PRJEB34471	SAMEA5783792
PRJEB40963	SAMEA7490307, SAMEA7490308, SAMEA7490309, SAMEA7490310, SAMEA7490311, SAMEA7490312, SAMEA7490313, SAMEA7490314, SAMEA7490315, SAMEA7490316, SAMEA7490317, SAMEA7490318, SAMEA7490319, SAMEA7490320, SAMEA7490321, SAMEA7490322, SAMEA7490323, SAMEA7490324, SAMEA7490325, SAMEA7490326, SAMEA7490327, SAMEA7490328, SAMEA7490329, SAMEA7490330, SAMEA7490331, SAMEA7490332, SAMEA7490333, SAMEA7490334, SAMEA74…
PRJEB4697	SAMEA2240486, SAMEA2240488, SAMEA2240489, SAMEA2240490
PRJEB5252	SAMEA2337807, SAMEA2784364
PRJEB6403	SAMEA4598414
PRJNA17265	SAMN00000066
PRJNA187553	SAMN01906959
PRJNA187555	SAMN01906986
PRJNA187556	SAMN01907096
PRJNA187557	SAMN01907098
PRJNA187558	SAMN01907100
PRJNA187559	SAMN01907099
PRJNA187562	SAMN01907101
PRJNA187563	SAMN01907102
PRJNA187564	SAMN01907104
PRJNA187565	SAMN01907105
PRJNA187567	SAMN01907106
PRJNA187568	SAMN01907107
PRJNA187569	SAMN01907108
PRJNA217348	SAMN02335346, SAMN02335346
PRJNA217349	SAMN02335347, SAMN02335347
PRJNA217350	SAMN02335348, SAMN02335348
PRJNA217351	SAMN02335349, SAMN02335349
PRJNA217352	SAMN02335350, SAMN02335350
PRJNA217353	SAMN02335351, SAMN02335351
PRJNA231221	SAMN04875573, SAMN10228575, SAMN10228576, SAMN10228577, SAMN10228578, SAMN10228579, SAMN10228580
PRJNA236485	SAMN03010443
PRJNA239340	SAMN03246840
PRJNA240113	SAMN03219196
PRJNA240114	SAMN03252734
PRJNA240115	SAMN03251846
PRJNA240117	SAMN03251848
PRJNA240118	SAMN02769658
PRJNA242267	SAMN03023737
PRJNA244815	SAMN02729101, SAMN02729101
PRJNA257008	SAMN04260150, SAMN04260149, SAMN04260148, SAMN04260147
PRJNA269675	SAMN06622832, SAMN06622833, SAMN06622834, SAMN06622835, SAMN10386541, SAMN10386540, SAMN10386539, SAMN10386538, SAMN10924160, SAMN10924161, SAMN10924158, SAMN10924159
PRJNA270247	SAMN03264783
PRJNA281242	SAMN03486587
PRJNA285142	SAMN03773881, SAMN03773883
PRJNA288604	SAMN03817044, SAMN03817044
PRJNA356478	SAMN06114577
PRJNA388737	SAMN07183797
PRJNA398413	SAMN07510281, SAMN07510280, SAMN07510279, SAMN07510278, SAMN07510277, SAMN07510276, SAMN07510275, SAMN07510274, SAMN07510273, SAMN07823445
PRJNA417780	SAMN08006795, SAMN08006796, SAMN08006794
PRJNA42733	SAMN00007041
PRJNA510899	SAMN01085703, SAMN01085703
PRJNA602379	SAMN03773882, SAMN03773882
PRJNA639508	SAMN15238136, SAMN17766333, SAMN17766332, SAMN17766331, SAMN17766330, SAMN17766329, SAMN17766328, SAMN17766362, SAMN17766361, SAMN17766360, SAMN17766359, SAMN17766358, SAMN17766357, SAMN17766356, SAMN17766355, SAMN17766354, SAMN17766327, SAMN17766353, SAMN17766352, SAMN17766351, SAMN17766350, SAMN17766349, SAMN17766348, SAMN17766347, SAMN17766346, SAMN17766344, SAMN17766326, SAMN17766343, SAMN177…
PRJNA645814	SAMN15517123, SAMN15517124, SAMN15517125, SAMN15517126, SAMN15517127, SAMN15517128, SAMN15517129, SAMN15517130, SAMN15517131, SAMN15517132, SAMN15517133, SAMN15517134, SAMN15517135, SAMN15517136
PRJNA657836	SAMN15869812, SAMN15869811, SAMN15869810, SAMN15869809, SAMN15869808, SAMN15869807, SAMN15869806, SAMN15869805, SAMN15869804, SAMN15869803, SAMN15869802, SAMN15869801, SAMN15869800, SAMN15869799, SAMN15869798, SAMN15869797, SAMN15869796, SAMN15869795, SAMN15869794, SAMN15869793, SAMN15869792, SAMN15869791, SAMN15869790, SAMN15869789, SAMN15869788, SAMN15869787, SAMN15869786, SAMN15869785, SAMN158…
PRJNA663584	SAMN16136936, SAMN16136935, SAMN16136934, SAMN16136933, SAMN16136932, SAMN16136931
PRJNA664901	SAMN16236976
PRJNA668347	SAMN16400345
PRJNA669398	SAMN16616565, SAMN16616335, SAMN16616268, SAMN16616564, SAMN16616563, SAMN16616562, SAMN16616561, SAMN16616560, SAMN16616559, SAMN16616558, SAMN16616557, SAMN16616556, SAMN16616555, SAMN16616267, SAMN16616554, SAMN16616553, SAMN16616552, SAMN16616551, SAMN16616550, SAMN16616549, SAMN16616548, SAMN16616547, SAMN16616546, SAMN16616545, SAMN16616266, SAMN16616544, SAMN16616543, SAMN16616542, SAMN166…
PRJNA73467	SAMN00993431
PRJNA735037	SAMN19554707
PRJNA748943	SAMN20348657, SAMN20348656, SAMN20348655, SAMN20348654, SAMN20348653, SAMN20348695, SAMN20348694, SAMN20348693, SAMN20348692, SAMN20348691, SAMN20348690, SAMN20348689, SAMN20348688, SAMN20348652, SAMN20348687, SAMN20348686, SAMN20348685, SAMN20348684, SAMN20348683, SAMN20348682, SAMN20348681, SAMN20348680, SAMN20348679, SAMN20348678, SAMN20348651, SAMN20348677, SAMN20348676, SAMN20348675, SAMN203…
PRJNA765161	SAMN16048000
PRJNA89145	SAMN01047935

### Sheet: rickettsia
BioProject ID	BioSample ID
PRJDB5270	SAMD00065915, SAMD00065916, SAMD00065917, SAMD00065918, SAMD00065919, SAMD00065920, SAMD00065921, SAMD00065922, SAMD00065923, SAMD00065924, SAMD00065925, SAMD00065926, SAMD00065927, SAMD00065928, SAMD00065929, SAMD00065930, SAMD00065931, SAMD00065932, SAMD00065933, SAMD00065934, SAMD00065935, SAMD00065936, SAMD00065937, SAMD00065938, SAMD00065939, SAMD00065940, SAMD00065941, SAMD00065942, SAMD000…
PRJDB8002	SAMD00161749, SAMD00161750, SAMD00161751, SAMD00161752
PRJNA212444	SAMN02692925
PRJNA212462	SAMN02585079
PRJNA212480	SAMN02666619
PRJNA257008	SAMN04216069
PRJNA357110	SAMN06133287, SAMN06133288
PRJNA513326	SAMN10702733, SAMN10702732
